# Functional Deorphanization of Tumor-reactive TCRs Uncovers a Landscape of Shared, Immune Dominant Antigens across Cancers

**DOI:** 10.64898/2026.09.28.755065

**Authors:** Orian Bricard, Razgar Seyed Rahmani, Frederik Peeters, Chloé Lorent, Thomas Van Brussel, Jieyi Xiong, Evy Vanderheyden, Rogier Schepers, Gino Philips, Eva Lion, Jiska van der Reest, Georg Halder, Ann Smeets, Michael Platten, Edward Wilhelm Green, Jeroen Dekervel, Diether Lambrechts

## Abstract

Single-cell sequencing has charted the clonal landscape of tumor-infiltrating T cells, but the antigens that drive these responses remain largely undefined, limiting rational immunotherapy design. Here, we introduce TWISTAR, a platform that systematically deorphanizes single-cell-derived TCRs against tumor transcriptomes. By directly validating TCR engagement, TWISTAR exclusively recovers functionally immunogenic antigens. Applying TWISTAR to melanoma, breast, and hepatocellular carcinoma patients responding to immune checkpoint blockade, we uncover that tumor-reactive TCRs recognize a broad repertoire of immunogenic targets beyond neoantigens, including peptides derived from unannotated coding sequences and novel transcripts. Many of these antigens are shared across patients and cancer types, revealing communal targets. Furthermore, we observe immune dominance, consisting of multiple clones converging on few immune dominant epitopes. Together, these findings reveal an unexpectedly broad landscape of tumor immunogenicity, expanding opportunities for the development of pan-cancer vaccines.

**HIGHLIGHTS:** • TWISTAR deorphanizes TCRs and recovers functionally immunogenic antigens

• Tumor-reactive TCRs recognize a broad repertoire of non-canonical tumor antigens

• Many non-canonical antigens are shared across patients and cancer types

• Diverse TCR clones converge on immune dominant epitopes in immunotherapy responders

**ETOC BLURB:** TWISTAR deorphanizes TCRs against autologous tumor transcriptomes, recovering functionally immunogenic antigens. Applied to immune checkpoint responders, it reveals shared non-canonical antigens across cancers and immune dominance, providing a roadmap for the development of pan-cancer vaccines.
