## Supplemental Table 2 for "Functional Deorphanization of Tumor-reactive TCRs Uncovers a Landscape of Shared, Immune Dominant Antigens across Cancers"

### Sheet: Sheet1
Cell_barcode	TCR_ID_CDR3b1	TRAV_id	CDR3a	TRAJ_id	TRA_umi	TRAV2_id	CDR3a2	TRAJ2_id	TRA2_umi	TRBV_id	CDR3b	TRBJ_id	TRB_umi	TRBV2_id	CDR3b2	TRBJ2_id	TRB2_umi	Comment
P15_On_CCCAATCTCCGTTGCT-1	T09	<NA>	<NA>	<NA>	NA	<NA>	<NA>	<NA>	NA	TRBV20-1	CSAFLGETSYEQYF	TRBJ2-7	7	<NA>	<NA>	<NA>	NA
P15_On_CCTCTGAGTATTCGTG-1	T09	TRAV9-2	CALSLNNNDMRF	TRAJ43	5	<NA>	<NA>	<NA>	NA	TRBV20-1	CSAFLGETSYEQYF	TRBJ2-7	6	<NA>	<NA>	<NA>	NA
P15_On_GACTGCGGTGTGAATA-1	T09	TRAV9-2	CALSLNNNDMRF	TRAJ43	3	<NA>	<NA>	<NA>	NA	TRBV20-1	CSAFLGETSYEQYF	TRBJ2-7	4	<NA>	<NA>	<NA>	NA
P15_On_TCAACGATCCCTCTTT-1	T09	TRAV9-2	CALSLNNNDMRF	TRAJ43	6	<NA>	<NA>	<NA>	NA	TRBV20-1	CSAFLGETSYEQYF	TRBJ2-7	7	<NA>	<NA>	<NA>	NA
P15_On_TGACTAGGTCTCTCTG-1	T09	TRAV9-2	CALSLNNNDMRF	TRAJ43	1	<NA>	<NA>	<NA>	NA	TRBV20-1	CSAFLGETSYEQYF	TRBJ2-7	7	<NA>	<NA>	<NA>	NA
P15_On_TGTGGTACACAGGTTT-1	T09	TRAV9-2	CALSLNNNDMRF	TRAJ43	2	<NA>	<NA>	<NA>	NA	TRBV20-1	CSAFLGETSYEQYF	TRBJ2-7	6	<NA>	<NA>	<NA>	NA
P15_On_TTTGTCACACATGTGT-1	T09	TRAV9-2	CALSLNNNDMRF	TRAJ43	3	<NA>	<NA>	<NA>	NA	TRBV20-1	CSAFLGETSYEQYF	TRBJ2-7	16	<NA>	<NA>	<NA>	NA
P15_On_GGCTGGTTCACCCTCA-1	T11	TRAV19	CALNSGAGSYQLTF	TRAJ28	4	TRAV9-2	CALLYNNNDMRF	TRAJ43	2	TRBV7-8	CASSPDYEQYF	TRBJ2-7	24	TRBV3-1	CASRRGIGDTGELFF	TRBJ2-2	8	expected cell doublet with another clonotype
P15_On_TATTACCGTCGAAAGC-1	T11	TRAV9-2	CALLYNNNDMRF	TRAJ43	8	<NA>	<NA>	<NA>	NA	TRBV7-8	CASSPDYEQYF	TRBJ2-7	14	<NA>	<NA>	<NA>	NA
P15_On_TCTGAGAAGCTATGCT-1	T11	<NA>	<NA>	<NA>	NA	<NA>	<NA>	<NA>	NA	TRBV7-8	CASSPDYEQYF	TRBJ2-7	12	<NA>	<NA>	<NA>	NA
P15_On_TGACAACGTGTGACCC-1	T11	TRAV9-2	CALLYNNNDMRF	TRAJ43	1	<NA>	<NA>	<NA>	NA	TRBV7-8	CASSPDYEQYF	TRBJ2-7	18	<NA>	<NA>	<NA>	NA
P15_On_TTCTCAAAGCGATAGC-1	T11	TRAV9-2	CALLYNNNDMRF	TRAJ43	8	<NA>	<NA>	<NA>	NA	TRBV7-8	CASSPDYEQYF	TRBJ2-7	16	<NA>	<NA>	<NA>	NA
P15_On_TTGCGTCCATGGTCTA-1	T11	TRAV9-2	CALLYNNNDMRF	TRAJ43	4	<NA>	<NA>	<NA>	NA	TRBV7-8	CASSPDYEQYF	TRBJ2-7	13	<NA>	<NA>	<NA>	NA
			12
