## Supplemental Table 3 for "Functional Deorphanization of Tumor-reactive TCRs Uncovers a Landscape of Shared, Immune Dominant Antigens across Cancers"

### Sheet: Sheet1
Table S3 Related to Key Resource Table. Oligonucleotide sequences.
REAGENT or RESOURCE		SOURCE	IDENTIFIER
TCP1v2	CACCATGGCGGGACTGGAGTTCAGACGTGTGCTCTTCCGATCT	This paper	N/A
TCP2v2	CGGGCGTTTTACTTATCTTTCCCTACACGACGCTCTTCCGATCT	This paper	N/A
TRP1	CACCATGGCGGGACTG	This paper	N/A
TRP2	CGGGCGTTTTACTTATCTTTCC	This paper	N/A
